# Adipose tissue cell states linked to progression and clinical subtypes of MASLD in human obesity

**DOI:** 10.1101/2025.09.25.678284

**Authors:** J.D. Madsen, T. V. Dam, J. Nambiar, C. Liang, A. R. Peltonen, C.W. Wernberg, L. S. M. Hansen, R. Rydbirk, L. M. Oussoren, K. S. Jakobsen, V. M. G. Larsen, E.G. Klinggaard, L. I. Wassini, F. H. Højgaard, D. Hansen, B. Maniyadath, E. Jonasson, T. D. Caterino, A. Krag, K. Ravnskjaer, S. Mandrup, M. M. Lauridsen, A. Loft, S.F. Schmidt

**Author notes:** These authors contributed equally (J.D. Madsen, T. V. Dam). **Co-correspondence:** Anne Loft, Søren Fisker Schmidt.

## Abstract

Adipose tissue dysfunction is a key determinant of inter-individual variability in obesity-associated comorbidities, yet the underlying tissue-level mechanisms linking adipose remodeling to progression of metabolic dysfunction-associated steatotic liver disease (MASLD) remain poorly defined. We applied single-nucleus RNA sequencing to abdominal subcutaneous adipose tissue (SAT) from individuals with severe obesity, stratified by histologically defined MASLD stage, and integrated these data with bulk RNA-seq from ∼200 individuals. MASLD was associated with adipocyte hypertrophy and near-depletion of an *ADH1B*^HI^ adipocyte subset linked to improved lipid buffering and systemic metabolic health. Conversely, lipid-associated macrophages (LAMs) expanded in MASLD, coordinating lipid-handling and inflammatory programs in the myeloid compartment. In advanced metabolic dysfunction-associated steatohepatitis (MASH), we identified a senescence-associated *PLAU*^HI^ progenitor subpopulation with pro-inflammatory signaling potential. Whereas LAMs were broadly enriched in MASLD subtypes, *PLAU*^HI^ progenitors specifically marked a cardiometabolic MASLD endotype, characterized by type 2 diabetes and cardiovascular disease. These findings highlight cellular remodeling of adipose tissue as a potential driver of MASLD heterogeneity and progression.
