## Supplementary material for "Adipose tissue cell states linked to progression and clinical subtypes of MASLD in human obesity": Table S6

### Sheet: Cluster_ADH1B^HI
p_val	avg_log2FC	pct.1	pct.2	p_val_adj	gene	substate
9.60528e-86	2.31613	0.581	0.375	2.8958e-81	PLCG2	ADH1B^HI
7.13453e-85	1.15624	0.873	0.803	2.15092e-80	ADH1B	ADH1B^HI
9.91098e-85	3.49464	0.384	0.135	2.98796e-80	LRP1B	ADH1B^HI
7.28462e-74	3.09515	0.259	0.062	2.19617e-69	CECR2	ADH1B^HI
1.67716e-71	3.95144	0.167	0.018	5.0563e-67	RORB	ADH1B^HI
6.2583e-67	1.45117	0.647	0.466	1.88675e-62	CIDEA	ADH1B^HI
4.6254e-62	0.7804	0.928	0.951	1.39446e-57	PDE3B	ADH1B^HI
1.40415e-58	1.00741	0.77	0.71	4.23322e-54	PFKFB3	ADH1B^HI
1.5604e-55	2.51347	0.371	0.177	4.70428e-51	C6	ADH1B^HI
1.87424e-55	1.15252	0.75	0.684	5.65046e-51	TMEM132C	ADH1B^HI
2.00065e-54	0.682006	0.928	0.934	6.03155e-50	ACACB	ADH1B^HI
2.37011e-50	0.642828	0.899	0.933	7.1454e-46	TNS1	ADH1B^HI
1.26117e-45	1.02004	0.805	0.817	3.80219e-41	FAM13A	ADH1B^HI
1.76589e-43	0.698169	0.829	0.809	5.3238e-39	ZBTB16	ADH1B^HI
4.37597e-43	2.00187	0.321	0.15	1.31927e-38	ENOX1	ADH1B^HI
6.22463e-43	0.646634	0.818	0.829	1.8766e-38	ECHDC2	ADH1B^HI
7.10258e-41	1.77434	0.372	0.193	2.14129e-36	LINC02649	ADH1B^HI
9.44284e-39	2.04419	0.291	0.131	2.84683e-34	HPSE2	ADH1B^HI
2.69451e-37	0.537384	0.877	0.912	8.1234e-33	FRMD4A	ADH1B^HI
5.32887e-37	0.995123	0.673	0.589	1.60655e-32	DAPK2	ADH1B^HI
1.65257e-35	2.23646	0.202	0.072	4.98218e-31	SYT17	ADH1B^HI
6.5382e-34	3.05169	0.116	0.025	1.97114e-29	HIF3A	ADH1B^HI
1.81029e-33	1.75518	0.382	0.229	5.45766e-29	NAV2	ADH1B^HI
1.43248e-32	0.795498	0.716	0.696	4.31863e-28	ALDH2	ADH1B^HI
2.28916e-32	1.14342	0.632	0.552	6.90136e-28	ACVR1C	ADH1B^HI
3.2963e-32	1.10267	0.618	0.523	9.93768e-28	PLIN5	ADH1B^HI
8.41986e-32	1.45415	0.433	0.296	2.53842e-27	GSDMB	ADH1B^HI
2.42508e-31	2.27445	0.193	0.073	7.31114e-27	RBFOX1	ADH1B^HI
4.98065e-30	1.32476	0.47	0.33	1.50157e-25	FMO2	ADH1B^HI
6.15941e-30	0.613444	0.803	0.821	1.85694e-25	JAK1	ADH1B^HI
1.77361e-29	0.395492	0.885	0.923	5.34709e-25	DDX17	ADH1B^HI
2.9234e-29	3.80523	0.065	0.006	8.81347e-25	ADGRG7	ADH1B^HI
3.25009e-28	0.561332	0.818	0.852	9.79838e-24	GYG2	ADH1B^HI
1.19025e-25	1.99204	0.18	0.073	3.58838e-21	SULF1	ADH1B^HI
2.88471e-25	0.582926	0.841	0.838	8.69683e-21	GSN	ADH1B^HI
4.38448e-25	0.721424	0.696	0.684	1.32183e-20	INSR	ADH1B^HI
2.71534e-24	2.60734	0.107	0.03	8.18622e-20	CTNNA2	ADH1B^HI
1.09522e-23	2.06773	0.175	0.075	3.30187e-19	AZGP1	ADH1B^HI
1.3242e-23	0.577293	0.753	0.779	3.99218e-19	SLTM	ADH1B^HI
4.94236e-23	2.33621	0.112	0.034	1.49002e-18	PCDH15	ADH1B^HI
6.12132e-23	0.959866	0.535	0.42	1.84545e-18	ROBO1	ADH1B^HI
1.76431e-22	1.19143	0.459	0.354	5.31904e-18	PHLPP1	ADH1B^HI
1.99137e-22	5.52345	0.04	0.002	6.00357e-18	RORB-AS1	ADH1B^HI
5.20455e-22	0.307697	0.935	0.967	1.56907e-17	PLIN1	ADH1B^HI
5.99866e-22	2.8945	0.061	0.01	1.80848e-17	SLC27A2	ADH1B^HI
6.78147e-22	2.32573	0.098	0.027	2.04448e-17	AC007402.1	ADH1B^HI
1.32675e-21	0.56352	0.82	0.846	3.99989e-17	SLC19A3	ADH1B^HI
2.06047e-21	2.44535	0.159	0.068	6.21189e-17	PRKCQ	ADH1B^HI
2.06922e-21	0.420078	0.926	0.969	6.23829e-17	GHR	ADH1B^HI
4.33563e-21	0.619851	0.824	0.806	1.30711e-16	GRK3	ADH1B^HI
4.62674e-21	2.16176	0.189	0.091	1.39487e-16	EYA1	ADH1B^HI
6.26304e-21	1.07085	0.414	0.295	1.88818e-16	MAP3K5	ADH1B^HI
8.2363e-21	2.18635	0.123	0.044	2.48308e-16	DPP10	ADH1B^HI
5.50242e-20	1.8905	0.088	0.024	1.65887e-15	NRG3	ADH1B^HI
8.68674e-20	0.882509	0.475	0.359	2.61888e-15	FKBP5	ADH1B^HI
1.11887e-19	2.40988	0.119	0.043	3.37316e-15	CPAMD8	ADH1B^HI
1.27372e-19	2.46049	0.098	0.03	3.84002e-15	GALNTL6	ADH1B^HI
1.27592e-19	0.45612	0.88	0.91	3.84664e-15	OGA	ADH1B^HI
1.89024e-19	3.0659	0.064	0.013	5.6987e-15	SLC16A10	ADH1B^HI
3.1446e-19	1.32609	0.211	0.108	9.48034e-15	CCSER1	ADH1B^HI
4.36384e-19	0.926016	0.591	0.541	1.31561e-14	GREB1L	ADH1B^HI
4.40519e-19	0.541567	0.766	0.805	1.32808e-14	TRIO	ADH1B^HI
7.82743e-19	1.03389	0.509	0.434	2.35981e-14	LRIG1	ADH1B^HI
3.45102e-18	1.3786	0.239	0.137	1.04041e-13	MOCS1	ADH1B^HI
7.61442e-18	3.03161	0.054	0.01	2.2956e-13	AC012494.1	ADH1B^HI
2.10167e-17	0.868633	0.591	0.537	6.33612e-13	PRKAG2	ADH1B^HI
2.47769e-17	0.404565	0.817	0.856	7.46973e-13	RERE	ADH1B^HI
6.9385e-17	0.880603	0.596	0.541	2.09182e-12	PDK4	ADH1B^HI
9.03746e-17	2.80152	0.057	0.012	2.72461e-12	AC090015.1	ADH1B^HI
1.13215e-16	1.48757	0.173	0.087	3.41321e-12	CNTNAP2	ADH1B^HI
1.1647e-16	1.34255	0.253	0.154	3.51133e-12	RNF125	ADH1B^HI
1.24107e-16	0.742363	0.603	0.567	3.74158e-12	KCNIP2	ADH1B^HI
1.42878e-16	2.60781	0.069	0.018	4.30749e-12	LINC02853	ADH1B^HI
1.52487e-16	0.387842	0.874	0.913	4.59718e-12	TEAD1	ADH1B^HI
1.56083e-16	0.538734	0.747	0.741	4.70558e-12	ABCA1	ADH1B^HI
3.04106e-16	2.64652	0.06	0.014	9.16818e-12	AL365259.1	ADH1B^HI
3.14937e-16	4.47507	0.032	0.002	9.49472e-12	BMP3	ADH1B^HI
4.07263e-16	1.4763	0.128	0.055	1.22782e-11	AC108734.4	ADH1B^HI
6.46457e-16	2.23712	0.074	0.022	1.94894e-11	SNTG1	ADH1B^HI
6.66606e-16	2.70277	0.077	0.023	2.00968e-11	GPAT3	ADH1B^HI
9.3361e-16	1.51393	0.07	0.019	2.81465e-11	LINC02147	ADH1B^HI
1.67472e-15	0.962656	0.388	0.292	5.04896e-11	LGALS12	ADH1B^HI
1.82585e-15	1.73041	0.098	0.036	5.50456e-11	NKAIN3	ADH1B^HI
2.22599e-15	0.60201	0.673	0.659	6.71093e-11	TMEM131L	ADH1B^HI
2.3501e-15	2.3115	0.069	0.019	7.08508e-11	CSMD3	ADH1B^HI
2.56198e-15	0.530993	0.73	0.754	7.72385e-11	CAT	ADH1B^HI
4.35213e-15	2.22934	0.085	0.029	1.31208e-10	TMEM132D	ADH1B^HI
6.27169e-15	1.12939	0.388	0.306	1.89079e-10	AASS	ADH1B^HI
6.85959e-15	0.599123	0.714	0.765	2.06803e-10	AKAP9	ADH1B^HI
8.57537e-15	0.931169	0.444	0.35	2.5853e-10	SDK1	ADH1B^HI
1.00346e-14	2.03291	0.082	0.028	3.02524e-10	KCTD8	ADH1B^HI
1.59738e-14	0.667555	0.626	0.614	4.81577e-10	PER3	ADH1B^HI
1.86471e-14	0.401564	0.774	0.825	5.62174e-10	SRSF11	ADH1B^HI
2.59183e-14	2.9266	0.047	0.01	7.81385e-10	LINC01122	ADH1B^HI
2.63357e-14	1.6424	0.141	0.069	7.93969e-10	GPD1L	ADH1B^HI
3.19578e-14	0.534894	0.745	0.787	9.63465e-10	C2CD2	ADH1B^HI
4.06971e-14	1.66291	0.082	0.028	1.22694e-09	PRTG	ADH1B^HI
5.41622e-14	0.538869	0.684	0.697	1.63288e-09	KDM2A	ADH1B^HI
5.97073e-14	1.78854	0.1	0.041	1.80006e-09	APOLD1	ADH1B^HI
6.16394e-14	1.6427	0.098	0.039	1.8583e-09	EPHA6	ADH1B^HI
7.62997e-14	1.75049	0.048	0.01	2.30028e-09	LINC02109	ADH1B^HI
1.11957e-13	0.617235	0.658	0.681	3.37528e-09	PCM1	ADH1B^HI
1.13379e-13	2.14308	0.096	0.039	3.41814e-09	RAMP2-AS1	ADH1B^HI
1.14918e-13	3.31459	0.038	0.006	3.46456e-09	KCNH5	ADH1B^HI
1.19682e-13	2.0427	0.088	0.034	3.60818e-09	FP236383.3	ADH1B^HI
1.22599e-13	2.20203	0.054	0.014	3.69613e-09	RIT2	ADH1B^HI
1.31724e-13	2.93918	0.038	0.006	3.97122e-09	CA10	ADH1B^HI
1.47143e-13	1.13371	0.162	0.085	4.43606e-09	PTPRD	ADH1B^HI
1.85888e-13	2.47099	0.052	0.013	5.60416e-09	ZNF804A	ADH1B^HI
2.43125e-13	3.92445	0.023	0.001	7.32973e-09	LINC01965	ADH1B^HI
3.14303e-13	0.992457	0.469	0.414	9.4756e-09	ARL17B	ADH1B^HI
3.20699e-13	1.98433	0.087	0.033	9.66844e-09	IL1RAPL2	ADH1B^HI
3.54649e-13	1.28198	0.095	0.038	1.0692e-08	MIR4300HG	ADH1B^HI
4.29684e-13	2.34362	0.078	0.028	1.29541e-08	CDH18	ADH1B^HI
4.41406e-13	1.83422	0.105	0.045	1.33075e-08	MET	ADH1B^HI
4.68218e-13	3.59752	0.028	0.003	1.41158e-08	LINC02770	ADH1B^HI
7.37179e-13	1.28169	0.298	0.213	2.22245e-08	ALPK3	ADH1B^HI
7.38428e-13	0.691479	0.555	0.516	2.22621e-08	ENOSF1	ADH1B^HI
7.43318e-13	1.71136	0.083	0.031	2.24096e-08	AC011246.1	ADH1B^HI
8.27595e-13	1.82222	0.099	0.042	2.49503e-08	SGCZ	ADH1B^HI
9.27502e-13	2.48708	0.05	0.013	2.79623e-08	AL591501.1	ADH1B^HI
9.31542e-13	1.75624	0.072	0.025	2.80841e-08	CTNND2	ADH1B^HI
9.62445e-13	2.07186	0.066	0.022	2.90158e-08	MDGA2	ADH1B^HI
1.1115e-12	1.64242	0.075	0.026	3.35095e-08	NCAM2	ADH1B^HI
1.28414e-12	0.93376	0.398	0.325	3.87144e-08	ECE1	ADH1B^HI
1.37884e-12	0.475232	0.726	0.725	4.15693e-08	ACSL1	ADH1B^HI
1.46438e-12	1.52861	0.128	0.063	4.41481e-08	SCN1A-AS1	ADH1B^HI
1.53586e-12	0.574026	0.716	0.742	4.63032e-08	TXNIP	ADH1B^HI
1.6195e-12	2.54289	0.077	0.028	4.88246e-08	SPX	ADH1B^HI
1.71182e-12	0.391516	0.792	0.81	5.16078e-08	KANSL1	ADH1B^HI
1.84914e-12	0.917607	0.396	0.32	5.5748e-08	ZBTB7C	ADH1B^HI
2.10876e-12	1.98308	0.091	0.037	6.3575e-08	SEMA4B	ADH1B^HI
3.31116e-12	1.44812	0.116	0.055	9.98249e-08	IL1RAPL1	ADH1B^HI
3.64327e-12	2.40269	0.064	0.021	1.09837e-07	FRMPD4	ADH1B^HI
4.27753e-12	0.458486	0.794	0.826	1.28959e-07	TENM3	ADH1B^HI
4.50058e-12	0.877511	0.448	0.387	1.35683e-07	COQ8A	ADH1B^HI
4.94031e-12	1.66893	0.094	0.04	1.48941e-07	ERC2	ADH1B^HI
5.02267e-12	6.31634	0.02	0.001	1.51423e-07	TOX3	ADH1B^HI
5.11338e-12	0.666838	0.585	0.559	1.54158e-07	DHRS3	ADH1B^HI
6.94786e-12	2.96717	0.037	0.007	2.09464e-07	AL157778.1	ADH1B^HI
7.22323e-12	1.61381	0.101	0.045	2.17766e-07	DGKB	ADH1B^HI
7.38304e-12	0.363908	0.78	0.811	2.22584e-07	ACSS2	ADH1B^HI
8.45448e-12	2.18718	0.047	0.012	2.54886e-07	LINC02336	ADH1B^HI
9.75822e-12	2.69159	0.041	0.009	2.94191e-07	AC124290.1	ADH1B^HI
1.04086e-11	1.40571	0.19	0.116	3.13798e-07	PELI2	ADH1B^HI
1.0705e-11	0.79609	0.52	0.486	3.22736e-07	EPB41L4B	ADH1B^HI
1.09981e-11	0.439224	0.759	0.8	3.3157e-07	PLAAT3	ADH1B^HI
1.14698e-11	1.99192	0.077	0.029	3.4579e-07	SYNDIG1	ADH1B^HI
1.15658e-11	2.18546	0.071	0.026	3.48686e-07	DIO3OS	ADH1B^HI
1.52271e-11	1.03884	0.325	0.246	4.59067e-07	TTN-AS1	ADH1B^HI
1.69296e-11	2.65042	0.043	0.01	5.10394e-07	AC079352.1	ADH1B^HI
1.69878e-11	2.22152	0.038	0.008	5.12148e-07	KLHL1	ADH1B^HI
1.8374e-11	1.53518	0.094	0.041	5.5394e-07	AC015983.2	ADH1B^HI
1.87973e-11	0.450009	0.775	0.81	5.66701e-07	NRIP1	ADH1B^HI
2.00929e-11	3.10836	0.035	0.007	6.05762e-07	KIAA1211	ADH1B^HI
2.0459e-11	1.30069	0.218	0.141	6.16799e-07	AC104596.1	ADH1B^HI
2.05428e-11	1.40739	0.137	0.072	6.19324e-07	AL807742.1	ADH1B^HI
2.07745e-11	1.53074	0.08	0.032	6.2631e-07	EPHA3	ADH1B^HI
2.08364e-11	0.466332	0.711	0.726	6.28177e-07	DPYD	ADH1B^HI
2.61524e-11	1.25772	0.21	0.134	7.88442e-07	ALDH6A1	ADH1B^HI
2.70229e-11	0.57487	0.701	0.704	8.14687e-07	GPHN	ADH1B^HI
3.22373e-11	1.31673	0.117	0.058	9.71889e-07	ST6GALNAC3	ADH1B^HI
3.39706e-11	1.35569	0.184	0.112	1.02414e-06	FHOD3	ADH1B^HI
3.6319e-11	1.7607	0.064	0.022	1.09495e-06	PCDH11X	ADH1B^HI
4.25741e-11	2.21938	0.037	0.008	1.28352e-06	AL353595.1	ADH1B^HI
4.82068e-11	1.8862	0.086	0.036	1.45334e-06	AC034268.2	ADH1B^HI
6.08894e-11	0.712371	0.111	0.053	1.83569e-06	GRID2	ADH1B^HI
6.40316e-11	1.83924	0.071	0.027	1.93043e-06	KHDRBS2	ADH1B^HI
6.45308e-11	2.54357	0.04	0.01	1.94547e-06	ZPLD1	ADH1B^HI
6.78602e-11	2.90964	0.029	0.005	2.04585e-06	NTNG1	ADH1B^HI
7.63268e-11	1.17982	0.219	0.145	2.3011e-06	IRAK2	ADH1B^HI
9.40702e-11	0.614083	0.634	0.639	2.83603e-06	CLASP1	ADH1B^HI
9.5586e-11	1.66311	0.091	0.041	2.88173e-06	NRG1	ADH1B^HI
9.82565e-11	2.19749	0.045	0.012	2.96224e-06	Z96074.1	ADH1B^HI
1.16667e-10	1.63816	0.1	0.048	3.51729e-06	CNTN5	ADH1B^HI
1.20415e-10	0.511308	0.651	0.671	3.63026e-06	PDE8A	ADH1B^HI
1.30096e-10	1.85724	0.059	0.02	3.92212e-06	UNC5D	ADH1B^HI
1.43502e-10	1.5901	0.077	0.031	4.3263e-06	GALNT17	ADH1B^HI
1.63464e-10	0.926553	0.373	0.305	4.92811e-06	LARGE1	ADH1B^HI
1.74803e-10	1.45313	0.126	0.066	5.26997e-06	FBLN7	ADH1B^HI
2.26994e-10	3.90255	0.02	0.002	6.84341e-06	AC110809.1	ADH1B^HI
2.35181e-10	1.72574	0.076	0.031	7.09025e-06	RAI2	ADH1B^HI
3.58708e-10	0.922669	0.378	0.309	1.08143e-05	RTN1	ADH1B^HI
3.95181e-10	1.6001	0.081	0.035	1.19139e-05	TENM2	ADH1B^HI
4.17336e-10	0.359571	0.726	0.756	1.25818e-05	CSAD	ADH1B^HI
4.25694e-10	1.50403	0.127	0.069	1.28338e-05	MEF2C-AS1	ADH1B^HI
4.57751e-10	0.681037	0.128	0.067	1.38003e-05	LINC02055	ADH1B^HI
4.93935e-10	1.83178	0.105	0.052	1.48912e-05	AC016907.2	ADH1B^HI
5.10656e-10	3.30955	0.025	0.004	1.53952e-05	LINC02741	ADH1B^HI
6.34003e-10	1.6496	0.059	0.021	1.91139e-05	AC106793.1	ADH1B^HI
6.39199e-10	1.04627	0.145	0.083	1.92706e-05	CDH13	ADH1B^HI
6.62342e-10	1.85522	0.071	0.029	1.99683e-05	SORCS1	ADH1B^HI
6.62557e-10	0.278605	0.876	0.933	1.99748e-05	SPTBN1	ADH1B^HI
7.20459e-10	0.863443	0.379	0.315	2.17204e-05	ARRB1	ADH1B^HI
7.24384e-10	4.10417	0.02	0.002	2.18387e-05	AC090679.2	ADH1B^HI
7.71064e-10	2.83201	0.034	0.008	2.3246e-05	LINC01692	ADH1B^HI
7.88331e-10	0.368842	0.8	0.828	2.37666e-05	ADIPOQ	ADH1B^HI
8.33926e-10	1.4732	0.076	0.032	2.51412e-05	CACNA2D3	ADH1B^HI
8.40279e-10	2.47883	0.038	0.01	2.53327e-05	LINC01237	ADH1B^HI
8.60698e-10	1.39049	0.06	0.022	2.59483e-05	HS6ST3	ADH1B^HI

### Sheet: Cluster_SFRP4^HI
p_val	avg_log2FC	pct.1	pct.2	p_val_adj	gene	substate
1.523e-167	-4.16113	0.064	0.541	4.59153e-163	AC012349.1	SFRP4^HI
1.13191e-163	-2.2946	0.191	0.688	3.4125e-159	PCDH9-AS2	SFRP4^HI
4.58176e-160	-4.45735	0.079	0.534	1.38131e-155	GRIA4	SFRP4^HI
1.5109e-150	-0.849117	0.897	0.978	4.55506e-146	DDX5	SFRP4^HI
1.00068e-145	-1.62482	0.326	0.77	3.01686e-141	AC007098.1	SFRP4^HI
2.40674e-135	-1.45981	0.579	0.873	7.25583e-131	CAV2	SFRP4^HI
1.89733e-134	-0.448442	1	1	5.72007e-130	MALAT1	SFRP4^HI
3.41027e-130	-1.64259	0.23	0.675	1.02813e-125	Z99289.1	SFRP4^HI
1.27811e-126	-2.02791	0.159	0.59	3.85326e-122	SFRP4	SFRP4^HI
4.64007e-119	-1.42303	0.287	0.708	1.39889e-114	AL365214.2	SFRP4^HI
1.61308e-111	-0.820759	0.87	0.975	4.86311e-107	PCDH9	SFRP4^HI
4.71908e-108	-1.92665	0.256	0.647	1.42271e-103	LINC00968	SFRP4^HI
8.15778e-108	-1.40845	0.279	0.684	2.45941e-103	CLMAT3	SFRP4^HI
3.93318e-107	-1.7089	0.349	0.698	1.18577e-102	AL391117.1	SFRP4^HI
3.47574e-98	-1.39755	0.206	0.614	1.04787e-93	AC136424.2	SFRP4^HI
1.93058e-97	-2.45837	0.089	0.437	5.82031e-93	ST8SIA4	SFRP4^HI
9.27695e-97	-2.13762	0.116	0.475	2.79682e-92	RHOXF1-AS1	SFRP4^HI
9.00443e-95	-3.67782	0.046	0.364	2.71466e-90	SYCP1	SFRP4^HI
1.06438e-94	-2.07557	0.149	0.499	3.20889e-90	AL353586.1	SFRP4^HI
3.78206e-94	-2.1055	0.162	0.523	1.14022e-89	AC107021.1	SFRP4^HI
1.60446e-91	-1.15038	0.279	0.677	4.83714e-87	ZBTB20-AS5	SFRP4^HI
6.60934e-89	-1.59208	0.141	0.497	1.99259e-84	MAP3K20-AS1	SFRP4^HI
1.23162e-88	-1.12164	0.336	0.7	3.7131e-84	FILIP1L	SFRP4^HI
2.40506e-86	-1.39286	0.216	0.579	7.25077e-82	RBMS3-AS2	SFRP4^HI
2.10857e-85	-1.17	0.284	0.649	6.35692e-81	AC009501.3	SFRP4^HI
3.49497e-85	-2.08305	0.081	0.404	1.05366e-80	AL160254.1	SFRP4^HI
5.68437e-84	-0.93106	0.321	0.702	1.71373e-79	AP003086.1	SFRP4^HI
1.20836e-82	-1.57622	0.188	0.536	3.64295e-78	TRDN	SFRP4^HI
1.90251e-82	-0.974022	0.396	0.75	5.7357e-78	MSC-AS1	SFRP4^HI
1.93986e-79	-0.831404	0.492	0.844	5.84829e-75	SVEP1	SFRP4^HI
6.71639e-78	-1.02689	0.625	0.853	2.02486e-73	SEMA3C	SFRP4^HI
7.93657e-76	-1.16815	0.281	0.617	2.39272e-71	RPP38	SFRP4^HI
5.86335e-75	-1.7725	0.128	0.44	1.76768e-70	AC002429.2	SFRP4^HI
6.76914e-74	-1.15695	0.207	0.55	2.04076e-69	AP001831.1	SFRP4^HI
4.17397e-73	-1.41235	0.158	0.484	1.25837e-68	LURAP1L-AS1	SFRP4^HI
1.29539e-72	-1.07261	0.252	0.597	3.90536e-68	STARD13-AS	SFRP4^HI
6.44148e-72	-1.109	0.257	0.588	1.94198e-67	AP002336.2	SFRP4^HI
4.18703e-71	-1.17084	0.209	0.541	1.26231e-66	CFLAR-AS1	SFRP4^HI
6.62736e-70	-1.07988	0.308	0.639	1.99802e-65	GLRX	SFRP4^HI
1.56475e-69	-0.937951	0.399	0.703	4.71742e-65	MID1	SFRP4^HI
4.16881e-69	-1.32676	0.161	0.48	1.25681e-64	AC092567.1	SFRP4^HI
8.96114e-69	-0.788937	0.531	0.813	2.7016e-64	AFF3	SFRP4^HI
9.36844e-69	-0.939091	0.443	0.757	2.8244e-64	MFSD4B	SFRP4^HI
1.04866e-67	-0.740341	0.554	0.834	3.1615e-63	COL6A1	SFRP4^HI
7.11681e-66	-1.43324	0.2	0.499	2.14558e-61	CEACAM1	SFRP4^HI
2.49818e-65	-2.78347	0.088	0.347	7.53151e-61	CPNE4	SFRP4^HI
6.89906e-64	-1.61615	0.233	0.517	2.07993e-59	SLC14A2	SFRP4^HI
1.04921e-62	-1.33296	0.102	0.384	3.16315e-58	GLIPR1L1	SFRP4^HI
6.86028e-62	-2.08797	0.035	0.271	2.06824e-57	TRPA1	SFRP4^HI
7.17736e-62	-1.32811	0.112	0.397	2.16383e-57	AL358053.1	SFRP4^HI
1.19249e-61	-0.914817	0.2	0.53	3.59513e-57	SOX5-AS1	SFRP4^HI
4.50646e-61	-1.10373	0.317	0.614	1.35861e-56	SRPX2	SFRP4^HI
4.78361e-61	-1.82687	0.188	0.457	1.44216e-56	AC079298.3	SFRP4^HI
1.40818e-59	-0.494947	0.853	0.946	4.24539e-55	UBE2E2	SFRP4^HI
1.50017e-59	-0.997013	0.296	0.6	4.52271e-55	LMO3	SFRP4^HI
6.46402e-59	-0.748973	0.49	0.785	1.94877e-54	SAMD4A	SFRP4^HI
8.66366e-59	-0.849797	0.529	0.788	2.61192e-54	VLDLR-AS1	SFRP4^HI
1.1593e-58	-2.15069	0.033	0.258	3.49506e-54	ACSM6	SFRP4^HI
2.87001e-58	-0.863033	0.45	0.726	8.65249e-54	STK38L	SFRP4^HI
3.43661e-58	-1.02539	0.299	0.588	1.03607e-53	PALLD	SFRP4^HI
5.25222e-58	-0.753144	0.465	0.737	1.58344e-53	TENM4	SFRP4^HI
6.22999e-58	-1.0356	0.404	0.682	1.87822e-53	ANKRD30A	SFRP4^HI
1.36018e-57	-1.8276	0.06	0.3	4.10066e-53	CLDN18	SFRP4^HI
6.88376e-57	-0.780425	0.474	0.768	2.07532e-52	NPY1R	SFRP4^HI
1.39645e-56	-0.557665	0.834	0.952	4.21003e-52	NAV3	SFRP4^HI
1.54202e-56	-2.10553	0.045	0.271	4.64889e-52	AP003025.2	SFRP4^HI
1.86852e-56	-1.84298	0.077	0.317	5.6332e-52	LINC02456	SFRP4^HI
2.20823e-56	-0.806676	0.281	0.591	6.65738e-52	C9orf147	SFRP4^HI
3.5514e-56	-0.776532	0.4	0.688	1.07068e-51	MDH1	SFRP4^HI
3.59403e-56	-1.09584	0.173	0.464	1.08353e-51	AC092839.1	SFRP4^HI
4.09817e-56	-0.764864	0.327	0.646	1.23552e-51	PDE5A	SFRP4^HI
7.38216e-56	-1.4742	0.104	0.358	2.22557e-51	SPAG1	SFRP4^HI
3.58036e-55	-1.10923	0.276	0.557	1.07941e-50	VGLL3	SFRP4^HI
4.25261e-55	-0.888509	0.459	0.74	1.28208e-50	LMCD1-AS1	SFRP4^HI
6.27025e-55	-1.65981	0.08	0.319	1.89036e-50	AL139353.2	SFRP4^HI
2.4716e-54	-0.756773	0.539	0.8	7.45139e-50	KCNIP2-AS1	SFRP4^HI
4.66243e-54	-1.68638	0.089	0.333	1.40563e-49	CXCL17	SFRP4^HI
5.59402e-54	-1.39345	0.129	0.39	1.68648e-49	AC022126.1	SFRP4^HI
6.74554e-54	-0.956654	0.296	0.584	2.03365e-49	PLAC9	SFRP4^HI
1.01936e-53	-1.23658	0.136	0.398	3.07316e-49	AC087854.1	SFRP4^HI
1.70099e-53	-1.91747	0.06	0.286	5.12816e-49	AP000779.1	SFRP4^HI
2.21524e-53	-1.08389	0.181	0.461	6.67851e-49	LINC00960	SFRP4^HI
2.28249e-53	-0.67477	0.553	0.804	6.88126e-49	EXT1	SFRP4^HI
3.65404e-53	-0.820875	0.393	0.675	1.10162e-48	ADAM12	SFRP4^HI
7.42927e-53	-0.617206	0.35	0.667	2.23978e-48	TSIX	SFRP4^HI
8.28048e-53	-0.983514	0.195	0.477	2.4964e-48	ZNF451-AS1	SFRP4^HI
1.3013e-52	-1.50403	0.051	0.274	3.92314e-48	PCDH9-AS4	SFRP4^HI
2.93024e-52	-0.914192	0.21	0.495	8.83409e-48	AC002463.1	SFRP4^HI
3.31204e-52	-4.60201	0.014	0.2	9.98514e-48	LINC00992	SFRP4^HI
4.35158e-52	-1.52677	0.099	0.343	1.31191e-47	MAGI1-AS1	SFRP4^HI
7.94337e-52	-1.26229	0.163	0.43	2.39477e-47	CCNYL1	SFRP4^HI
1.03183e-51	-3.06557	0.031	0.228	3.11077e-47	DCHS2	SFRP4^HI
1.77566e-51	-0.835934	0.36	0.651	5.35327e-47	LINC00513	SFRP4^HI
5.19181e-51	-0.431562	0.514	0.805	1.56523e-46	AL139317.5	SFRP4^HI
5.31627e-51	-0.832746	0.569	0.816	1.60275e-46	FHL1	SFRP4^HI
8.81764e-51	-4.13135	0.023	0.211	2.65834e-46	LINC02388	SFRP4^HI
1.04917e-50	-1.23092	0.107	0.354	3.16304e-46	ALG13-AS1	SFRP4^HI
1.66091e-50	-0.82715	0.455	0.715	5.00731e-46	CCDC146	SFRP4^HI
1.67322e-50	-1.11539	0.136	0.395	5.04443e-46	AC007384.1	SFRP4^HI
6.0483e-50	-2.28313	0.038	0.239	1.82344e-45	AP003025.1	SFRP4^HI
6.98757e-50	-1.04451	0.131	0.393	2.10661e-45	A2ML1-AS1	SFRP4^HI
9.97221e-50	-0.837527	0.279	0.565	3.00642e-45	AC211433.1	SFRP4^HI
1.02067e-49	-1.18615	0.133	0.389	3.07713e-45	CELF2-AS2	SFRP4^HI
1.54083e-49	-0.711885	0.344	0.634	4.64531e-45	ANKUB1	SFRP4^HI
4.52769e-49	-0.635838	0.284	0.587	1.36501e-44	SHOC1	SFRP4^HI
5.71567e-49	-0.747177	0.395	0.689	1.72316e-44	AP002518.2	SFRP4^HI
1.47089e-48	-0.663866	0.338	0.62	4.43444e-44	LHCGR	SFRP4^HI
1.74036e-48	-1.07697	0.179	0.438	5.24683e-44	AC104827.1	SFRP4^HI
4.65037e-48	-1.65866	0.047	0.25	1.40199e-43	ITGB5-AS1	SFRP4^HI
2.05801e-47	-1.32446	0.112	0.349	6.20448e-43	HEXIM1	SFRP4^HI
2.59576e-47	-2.56725	0.056	0.253	7.82571e-43	LINC01194	SFRP4^HI
1.53268e-46	-1.12347	0.151	0.394	4.62072e-42	AC106845.1	SFRP4^HI
1.88806e-46	-0.432795	0.531	0.818	5.69213e-42	PRSS23	SFRP4^HI
2.03467e-46	-0.358628	0.808	0.952	6.13413e-42	ITIH5	SFRP4^HI
3.00241e-46	-0.983586	0.194	0.454	9.05167e-42	AC006994.2	SFRP4^HI
5.94627e-46	-0.779277	0.372	0.65	1.79268e-41	FEZ2	SFRP4^HI
6.75352e-46	-1.47637	0.078	0.293	2.03605e-41	AL161430.1	SFRP4^HI
1.81128e-45	-0.995745	0.16	0.407	5.46064e-41	AL109824.1	SFRP4^HI
1.86111e-45	-0.845482	0.292	0.552	5.61087e-41	RAB11A	SFRP4^HI
6.13961e-45	-1.20477	0.177	0.419	1.85097e-40	SPAG17	SFRP4^HI
6.24844e-45	-1.08169	0.156	0.394	1.88378e-40	NPR3	SFRP4^HI
1.62712e-44	-0.695164	0.324	0.6	4.90545e-40	ZFPM2-AS1	SFRP4^HI
2.66284e-44	-1.10062	0.15	0.386	8.02794e-40	AL445259.1	SFRP4^HI
4.42317e-44	-0.962419	0.221	0.468	1.3335e-39	IPO9-AS1	SFRP4^HI
4.65416e-44	-0.710006	0.378	0.641	1.40314e-39	CENPP	SFRP4^HI
9.03845e-44	-0.580311	0.505	0.758	2.72491e-39	ANGPT1	SFRP4^HI
1.49788e-43	-0.900716	0.134	0.369	4.51581e-39	AC012085.2	SFRP4^HI
2.14675e-43	-1.42322	0.077	0.283	6.47202e-39	ACKR4	SFRP4^HI
4.97898e-43	-0.525159	0.544	0.79	1.50106e-38	FADS3	SFRP4^HI
5.21128e-43	-0.645935	0.335	0.589	1.5711e-38	WASF3	SFRP4^HI
5.25397e-43	-1.02476	0.145	0.38	1.58397e-38	AC079921.1	SFRP4^HI
5.75876e-43	-1.08987	0.205	0.443	1.73615e-38	FGF1	SFRP4^HI
6.16727e-43	-1.05098	0.139	0.375	1.85931e-38	AC018682.1	SFRP4^HI
7.85025e-43	-0.966835	0.225	0.466	2.36669e-38	ANKDD1A	SFRP4^HI
9.77578e-43	-1.73294	0.074	0.272	2.9472e-38	AC017101.1	SFRP4^HI
1.71375e-42	-0.732562	0.263	0.528	5.1666e-38	ABHD15-AS1	SFRP4^HI
3.08761e-42	-0.714131	0.577	0.791	9.30852e-38	MAN1A1	SFRP4^HI
4.72516e-42	-0.680254	0.406	0.656	1.42454e-37	CAP2	SFRP4^HI
6.09709e-42	-1.65182	0.057	0.247	1.83815e-37	PRICKLE2-AS3	SFRP4^HI
1.50493e-41	-0.440753	0.438	0.723	4.53705e-37	THSD7A	SFRP4^HI
2.13214e-41	-0.517488	0.623	0.84	6.42797e-37	RNF111	SFRP4^HI
3.93722e-41	-0.743949	0.301	0.569	1.18699e-36	AC006387.1	SFRP4^HI
4.18737e-41	-1.23025	0.118	0.333	1.26241e-36	AC092802.1	SFRP4^HI
7.14209e-41	-1.51986	0.069	0.263	2.1532e-36	SPDYE2	SFRP4^HI
8.38436e-41	-0.955556	0.18	0.41	2.52772e-36	NRCAM	SFRP4^HI
1.09686e-40	-0.890441	0.314	0.559	3.30683e-36	KANK4	SFRP4^HI
2.10519e-40	-1.16461	0.084	0.286	6.34673e-36	ZBTB20-AS1	SFRP4^HI
3.50407e-40	-1.02443	0.138	0.36	1.05641e-35	SYT2	SFRP4^HI
1.04805e-39	-2.1175	0.036	0.202	3.15967e-35	AC006145.1	SFRP4^HI
1.18611e-39	-0.911789	0.153	0.387	3.57588e-35	SLC16A4	SFRP4^HI
1.73388e-39	-1.37746	0.095	0.29	5.22729e-35	PGR	SFRP4^HI
5.01949e-39	-0.810295	0.246	0.483	1.51327e-34	COPG2	SFRP4^HI
5.81999e-39	-0.512858	0.442	0.695	1.75461e-34	AC018616.1	SFRP4^HI
5.85744e-39	-0.634862	0.25	0.497	1.7659e-34	NRP2	SFRP4^HI
6.49271e-39	-0.843588	0.153	0.381	1.95742e-34	AC023424.3	SFRP4^HI
6.88835e-39	-0.828088	0.082	0.279	2.0767e-34	AMZ1	SFRP4^HI
8.56031e-39	-1.18276	0.284	0.502	2.58076e-34	KCND2	SFRP4^HI
2.1367e-38	-0.716864	0.489	0.726	6.44172e-34	GLS	SFRP4^HI
2.51362e-38	-0.946286	0.445	0.7	7.57805e-34	SAA1	SFRP4^HI
2.8094e-38	-0.590935	0.507	0.747	8.46977e-34	AKR1C1	SFRP4^HI
3.86531e-38	-1.03055	0.129	0.345	1.16531e-33	AC008957.2	SFRP4^HI
4.40856e-38	-0.829767	0.264	0.503	1.32909e-33	FAM198B-AS1	SFRP4^HI
5.27149e-38	-1.00966	0.116	0.323	1.58925e-33	AC092574.2	SFRP4^HI
1.06341e-37	-0.991356	0.115	0.322	3.20596e-33	SLC22A4	SFRP4^HI
1.17349e-37	-1.82658	0.069	0.245	3.53785e-33	AC020637.1	SFRP4^HI
1.26502e-37	-0.595058	0.208	0.451	3.81379e-33	MAK	SFRP4^HI
5.09465e-37	-1.24225	0.147	0.356	1.53593e-32	CYTOR	SFRP4^HI
5.96112e-37	-0.810122	0.156	0.383	1.79716e-32	AC025917.1	SFRP4^HI
6.79688e-37	-0.748143	0.178	0.407	2.04912e-32	AL157938.2	SFRP4^HI
1.32536e-36	-1.03541	0.089	0.283	3.99568e-32	AC026704.1	SFRP4^HI
3.11332e-36	-0.944513	0.171	0.385	9.38602e-32	GASK1B	SFRP4^HI
3.26682e-36	-1.86584	0.027	0.178	9.84882e-32	AC130650.1	SFRP4^HI
4.29897e-36	-1.07124	0.134	0.337	1.29605e-31	ANGPT2	SFRP4^HI
5.61028e-36	-0.877038	0.194	0.413	1.69139e-31	COL24A1	SFRP4^HI
6.20111e-36	-0.806665	0.118	0.322	1.86951e-31	GPSM2	SFRP4^HI
1.15378e-35	-1.73789	0.111	0.291	3.47842e-31	ESRRG	SFRP4^HI
1.52613e-35	-0.548081	0.236	0.479	4.60098e-31	DIAPH2-AS1	SFRP4^HI
1.76057e-35	-0.513717	0.249	0.501	5.30776e-31	TMLHE-AS1	SFRP4^HI
2.00081e-35	-0.544951	0.472	0.701	6.03205e-31	LINC02615	SFRP4^HI
3.97482e-35	-0.514334	0.58	0.794	1.19833e-30	EEA1	SFRP4^HI
4.33419e-35	-1.33186	0.089	0.27	1.30667e-30	ABCC3	SFRP4^HI
5.23089e-35	-0.697185	0.199	0.427	1.57701e-30	USP3-AS1	SFRP4^HI
5.99102e-35	-1.28432	0.066	0.237	1.80617e-30	SMIM36	SFRP4^HI
7.81972e-35	-0.589263	0.319	0.57	2.35749e-30	AL356599.1	SFRP4^HI
1.05435e-34	-1.0083	0.139	0.338	3.17867e-30	AP000926.2	SFRP4^HI
1.25464e-34	-1.82964	0.037	0.189	3.78247e-30	AC073571.1	SFRP4^HI
1.29244e-34	-0.636061	0.181	0.403	3.89644e-30	AC027018.1	SFRP4^HI
1.61393e-34	-1.06234	0.113	0.304	4.86566e-30	FSIP2	SFRP4^HI
1.61757e-34	-1.58092	0.026	0.167	4.87664e-30	NTM-AS1	SFRP4^HI
1.78349e-34	-0.887614	0.126	0.327	5.37685e-30	AC008731.1	SFRP4^HI
2.01643e-34	-0.636182	0.797	0.913	6.07913e-30	CACNA2D1	SFRP4^HI
2.24572e-34	-0.917003	0.446	0.659	6.77041e-30	PCLO	SFRP4^HI
2.63115e-34	-0.380832	0.852	0.949	7.9324e-30	COBLL1	SFRP4^HI
3.57998e-34	-1.6501	0.032	0.179	1.07929e-29	AL137025.1	SFRP4^HI
5.02576e-34	-0.669599	0.246	0.469	1.51517e-29	C4orf19	SFRP4^HI
5.8318e-34	-0.552844	0.306	0.558	1.75817e-29	MYCBP2-AS1	SFRP4^HI
1.20603e-33	-0.663508	0.264	0.497	3.63593e-29	AC083870.1	SFRP4^HI
1.3891e-33	-0.67973	0.189	0.408	4.18786e-29	ADGRG2	SFRP4^HI
1.64845e-33	-0.502693	0.505	0.734	4.96974e-29	PPP1R9A	SFRP4^HI
1.93694e-33	-0.726522	0.18	0.396	5.83948e-29	AC005037.1	SFRP4^HI
